# Role of the ETV5/p38 signaling axis in aggressive thyroid cancer cells

**DOI:** 10.1101/2025.02.17.637322

**Authors:** Jerry H Houl, Rozita Bagheri-Yarmand, Muthusamy Kunnimalaiyaan, Paola Miranda Mendez, Joseph L Kidd, Ali Dadbin, Andrea Jurado-Ruiz, Parag A Parekh, Ying C Henderson, Nikhil S Chari, Aatish Thennavan, Reid T Powell, Clifford C Stephan, Xiao Zhao, Anastasios Maniakas, Roza Nurieva, Naifa L Busaidy, Maria E Cabanillas, Ramona Dadu, Mark Zafereo, Jennifer R Wang, Stephen Y Lai, Marie-Claude Hofmann

**Affiliations:** Department of Endocrine Neoplasia and Hormonal Disorders, The University of Texas MD Anderson Cancer Center, Houston, TX; Department of Head and Neck Surgery, The University of Texas MD Anderson Cancer Center, Houston, TX; High Throughput Research and Screening Center, Texas A&M Institute of Biosciences and Technology, Houston, TX; Department of Immunology, The University of Texas MD Anderson Cancer Center, Houston, TX; Department of Molecular and Cellular Biology, The University of Texas MD Anderson Cancer Center, Houston, TX; Department of Radiation Oncology, The University of Texas MD Anderson Cancer Center, Houston, TX

**Keywords:** Anaplastic thyroid cancer, MAPK pathway, p38/MAPK14 pathway, ETV5, TP53

## Abstract

Patients with poorly differentiated thyroid cancer (PDTC) and anaplastic thyroid cancer (ATC) face a much poorer prognosis than those with differentiated thyroid cancers. Around 25% of PDTCs and 35% of ATCs carry the *BRAF^V600E^* mutation, which constitutively activates the MAPK pathway, a key driver of cell growth. Although combining BRAF and MEK inhibitors can shrink tumors, resistance often develops. The exact cause of this resistance remains unclear.

We previously found that in PDTC and ATC cells the *BRAF^V600E^*mutation is strongly linked to the expression of ETV5, a transcription factor downstream of the MAPK pathway. In the current study, we observed a significant association between ETV5 expression and the activation of p38, a central component of the MAPK14 pathway. Upon reduction of ETV5 levels, p38 expression and activation decreased, along with its upstream regulators MKK3/MKK6. This suggests that the MAPK and p38/MAPK14 pathways are interconnected and that p38 has oncogenic properties in these cancers.

Using high-throughput screening, we established that combining p38 inhibitors with the BRAF inhibitor dabrafenib showed strong synergy *in vitro*, including in cells resistant to dabrafenib and trametinib that had acquired a secondary *TP53* mutation. We then tested this combination in a genetically engineered mouse model (GEMM) of ATC.

Overall, our findings suggest an oncogenic link between the MAPK and p38/MAPK14 pathways and that combining p38 pathway inhibitors with dabrafenib-targeted therapy could improve treatment outcomes for aggressive thyroid cancers. However, more specific and effective p38 inhibitors are required to fully harness this potential.
