## Supplemental Table 5 for "Role of the ETV5/p38 signaling axis in aggressive thyroid cancer cells"

### Sheet: MCH2.2_Run1 Raw
Probe curve	Probe by anchor curves	Anchor curve	Observed surface	Observed Growth	Predicted bliss surface	Difference from bliss	Combination Index	Cell_Line	Compound1	Compound2	SynergyScore	AntagoScore	Difference	Mean ComboIndex
								MCH2.2	Ralimetinib	Dabrafenib	3.25	-0.13	3.12	1.1945
								MCH2.2	Harmine	Dabrafenib	1.32	-0.42	0.9	1.074
								MCH2.2	SB203580	Dabrafenib	1.16	-1.14	0.02	0.9765
								MCH2.2	Venetoclax	Dabrafenib	0.04	-1.73	-1.69	0.914
								MCH2.2	Xanthohumol	Dabrafenib	0.08	-1.49	-1.41	0.9415
								MCH2.2	Olaparib	Dabrafenib	0.53	-1.09	-0.56	0.9915
								MCH2.2	PD169316	Dabrafenib	0.84	-1.16	-0.32	0.9765

### Sheet: MCH2.2_Run1 Model
Probe curve	Probe by anchor curves	Anchor curve	Observed surface	Observed Growth	Predicted bliss surface	Difference from bliss	Combination Index	Cell_Line	Compound1	Compound2	SynergyScore	AntagoScore	Difference	Mean ComboIndex
								MCH2.2	Ralimetinib	Dabrafenib	2.33	-0.15	2.18	1.12075
								MCH2.2	SB203580	Dabrafenib	1.06	-0.56	0.5	1.015
								MCH2.2	Harmine	Dabrafenib	0.62	-0.15	0.47	1.0295
								MCH2.2	PD169316	Dabrafenib	0.78	-0.76	0.02	0.999
								MCH2.2	Venetoclax	Dabrafenib	0	-1.6	-1.6	0.92025
								MCH2.2	Xanthohumol	Dabrafenib	0	-1.32	-1.32	0.94575
								MCH2.2	Olaparib	Dabrafenib	0.4	-0.63	-0.23	0.9955

### Sheet: MDA-T68_Run1 Raw
Probe curve	Probe by anchor curves	Anchor curve	Observed surface	Observed Growth	Predicted bliss surface	Difference from bliss	Combination Index	Cell_Line	Compound1	Compound2	SynergyScore	AntagoScore	Difference	Mean ComboIndex
								MDA-T68	Xanthohumol	Dabrafenib	1.8	-0.66	1.14	0.7815
								MDA-T68	Ralimetinib	Dabrafenib	0.38	-2.77	-2.39	0.701
								MDA-T68	PD169316	Dabrafenib	0.15	-2.53	-2.38	0.396
								MDA-T68	Harmine	Dabrafenib	0.24	-2.61	-2.37	0.576
								MDA-T68	Olaparib	Dabrafenib	0.44	-2.65	-2.21	0.831
								MDA-T68	SB203580	Dabrafenib	0.78	-1.66	-0.88	0.5245
								MDA-T68	Venetoclax	Dabrafenib	0.78	-1.5	-0.72	0.98625

### Sheet: MDA-T68_Run1 Model
Probe curve	Probe by anchor curves	Anchor curve	Observed surface	Observed Growth	Predicted bliss surface	Difference from bliss	Combination Index	Cell_Line	Compound1	Compound2	SynergyScore	AntagoScore	Difference	Mean ComboIndex
								MDA-T68	Xanthohumol	Dabrafenib	1.91	-0.53	1.38	0.83175
								MDA-T68	PD169316	Dabrafenib	0	-2.36	-2.36	0.4455
								MDA-T68	Ralimetinib	Dabrafenib	0.26	-1.97	-1.71	0.729
								MDA-T68	Olaparib	Dabrafenib	0.25	-1.89	-1.64	0.841
								MDA-T68	Harmine	Dabrafenib	0.14	-1.76	-1.62	0.554
								MDA-T68	SB203580	Dabrafenib	0.62	-1.81	-1.19	0.55225
								MDA-T68	Venetoclax	Dabrafenib	0.13	-1	-0.87	0.87275

### Sheet: MDA-T85_Run1 Raw
Probe curve	Probe by anchor curves	Anchor curve	Observed surface	Observed Growth	Predicted bliss surface	Difference from bliss	Combination Index	Cell_Line	Compound1	Compound2	SynergyScore	AntagoScore	Difference	Mean ComboIndex
								MDA-T85	PD169316	Dabrafenib	0.04	-3.87	-3.83	0.718
								MDA-T85	Harmine	Dabrafenib	0.09	-2.21	-2.12	0.74925
								MDA-T85	SB203580	Dabrafenib	0.5	-2.49	-1.99	0.83225
								MDA-T85	Olaparib	Dabrafenib	0.19	-1.81	-1.62	0.9575
								MDA-T85	Xanthohumol	Dabrafenib	0.12	-1.52	-1.4	0.854
								MDA-T85	Ralimetinib	Dabrafenib	0.49	-1.83	-1.34	1.00025
								MDA-T85	Venetoclax	Dabrafenib	0.36	-1.06	-0.7	0.91825

### Sheet: MDA-T85_Run1 Model
Probe curve	Probe by anchor curves	Anchor curve	Observed surface	Observed Growth	Predicted bliss surface	Difference from bliss	Combination Index	Cell_Line	Compound1	Compound2	SynergyScore	AntagoScore	Difference	Mean ComboIndex
								MDA-T85	PD169316	Dabrafenib	0	-4.47	-4.47	0.64575
								MDA-T85	Harmine	Dabrafenib	0.02	-2.42	-2.4	0.64225
								MDA-T85	SB203580	Dabrafenib	0.16	-2.46	-2.3	0.7245
								MDA-T85	Olaparib	Dabrafenib	0.02	-1.91	-1.89	0.9365
								MDA-T85	Ralimetinib	Dabrafenib	0.09	-1.89	-1.8	0.9145
								MDA-T85	Xanthohumol	Dabrafenib	0.03	-1.78	-1.75	0.79375
								MDA-T85	Venetoclax	Dabrafenib	0.11	-0.9	-0.79	0.8925

### Sheet: PPA6_Run1 Raw
Probe curve	Probe by anchor curves	Anchor curve	Observed surface	Observed Growth	Predicted bliss surface	Difference from bliss	Combination Index	Cell_Line	Compound1	Compound2	SynergyScore	AntagoScore	Difference	Mean ComboIndex
								PPA6	Ralimetinib	Dabrafenib	5.38	-0.24	5.14	1.53575
								PPA6	SB203580	Dabrafenib	3.66	-0.35	3.31	1.54075
								PPA6	PD169316	Dabrafenib	2.91	-0.3	2.61	1.38075
								PPA6	Venetoclax	Dabrafenib	0.04	-2.17	-2.13	0.8575
								PPA6	Xanthohumol	Dabrafenib	0.34	-1.56	-1.22	0.9065
								PPA6	Harmine	Dabrafenib	0.46	-1.37	-0.91	0.97375
								PPA6	Olaparib	Dabrafenib	0.7	-1	-0.3	0.97025

### Sheet: PPA6_Run1 Model
Probe curve	Probe by anchor curves	Anchor curve	Observed surface	Observed Growth	Predicted bliss surface	Difference from bliss	Combination Index	Cell_Line	Compound1	Compound2	SynergyScore	AntagoScore	Difference	Mean ComboIndex
								PPA6	Ralimetinib	Dabrafenib	4.68	-0.14	4.54	1.31625
								PPA6	SB203580	Dabrafenib	3.81	-0.25	3.56	1.87125
								PPA6	PD169316	Dabrafenib	2.79	-0.01	2.78	1.30575
								PPA6	Venetoclax	Dabrafenib	0.01	-2.19	-2.18	0.87575
								PPA6	Harmine	Dabrafenib	0.12	-0.95	-0.83	0.94625
								PPA6	Xanthohumol	Dabrafenib	0.28	-1.11	-0.83	0.9595
								PPA6	Olaparib	Dabrafenib	0.48	-0.7	-0.22	0.97425

### Sheet: Summary
SynergyScore					AntagoScore					Difference					Mean ComboIndex
Combo	MCH2.2	MDA-T68	MDA-T85	PPA6	Combo	MCH2.2	MDA-T68	MDA-T85	PPA6	Combo	MCH2.2	MDA-T68	MDA-T85	PPA6	Combo	MCH2.2	MDA-T68	MDA-T85	PPA6
-					-					-					-
Ralimetinib-Dabrafenib	2.33	0.26	0.09	4.68	Ralimetinib-Dabrafenib	-0.15	-1.97	-1.89	-0.14	Ralimetinib-Dabrafenib	2.18	-1.71	-1.8	4.54	Ralimetinib-Dabrafenib	1.12075	0.729	0.9145	1.31625
SB203580-Dabrafenib	1.06	0.62	0.16	3.81	SB203580-Dabrafenib	-0.56	-1.81	-2.46	-0.25	SB203580-Dabrafenib	0.5	-1.19	-2.3	3.56	SB203580-Dabrafenib	1.015	0.55225	0.7245	1.87125
Harmine-Dabrafenib	0.62	0.14	0.02	0.12	Harmine-Dabrafenib	-0.15	-1.76	-2.42	-0.95	Harmine-Dabrafenib	0.47	-1.62	-2.4	-0.83	Harmine-Dabrafenib	1.0295	0.554	0.64225	0.94625
PD169316-Dabrafenib	0.78	0	0	2.79	PD169316-Dabrafenib	-0.76	-2.36	-4.47	-0.01	PD169316-Dabrafenib	0.02	-2.36	-4.47	2.78	PD169316-Dabrafenib	0.999	0.4455	0.64575	1.30575
Venetoclax-Dabrafenib	0	0.13	0.11	0.01	Venetoclax-Dabrafenib	-1.6	-1	-0.9	-2.19	Venetoclax-Dabrafenib	-1.6	-0.87	-0.79	-2.18	Venetoclax-Dabrafenib	0.92025	0.87275	0.8925	0.87575
Xanthohumol-Dabrafenib	0	1.91	0.03	0.28	Xanthohumol-Dabrafenib	-1.32	-0.53	-1.78	-1.11	Xanthohumol-Dabrafenib	-1.32	1.38	-1.75	-0.83	Xanthohumol-Dabrafenib	0.94575	0.83175	0.79375	0.9595
Olaparib-Dabrafenib	0.4	0.25	0.02	0.48	Olaparib-Dabrafenib	-0.63	-1.89	-1.91	-0.7	Olaparib-Dabrafenib	-0.23	-1.64	-1.89	-0.22	Olaparib-Dabrafenib	0.9955	0.841	0.9365	0.97425
