## Supplemental Table 8 for "Role of the ETV5/p38 signaling axis in aggressive thyroid cancer cells"

### Sheet: Sheet1
Chromosome Arm	G-Score R8	G-Score R0		Chromosome Arm	# genes	Amp Frequency	Amp Frequency Score	Amp z-score	Amp q-value	Del Frequency	Del Frequency Score	Del z-score	Del q-value
1p	0.734	0		1p	3092	0.5	0.5	Inf	0	0	0	NaN	1
1q	0	0		1q	2863	0	0	NaN	1	0	0	NaN	1
2p	0	0		2p	1500	0	0	NaN	1	0	0	NaN	1
2q	0	0		2q	2495	0	0	NaN	1	0	0	NaN	1
3p	0	0		3p	1531	0	0	NaN	1	0	0	NaN	1
3q	0	0		3q	1708	0	0	NaN	1	0	0	NaN	1
4p	0	0		4p	693	0	0	NaN	1	0	0	NaN	1
4q	0	0		4q	1467	0	0	NaN	1	0	0	NaN	1
5p	0	0		5p	456	0	0	NaN	1	0	0	NaN	1
5q	0	0		5q	2185	0	0	NaN	1	0	0	NaN	1
6p	0	0		6p	1664	0	0	NaN	1	0	0	NaN	1
6q	0	0		6q	1304	0	0	NaN	1	0	0	NaN	1
7p	0	0		7p	926	0	0	NaN	1	0	0	NaN	1
7q	0	0		7q	1717	0	0	NaN	1	0	0	NaN	1
8p	-0.984	0		8p	795	0	0	NaN	1	0.25	0.25	Inf	0
8q	-1.138	0		8q	1249	0	0	NaN	1	0.25	0.25	Inf	0
9p	0	0		9p	621	0	0	NaN	1	0	0	NaN	1
9q	0	0		9q	1610	0	0	NaN	1	0	0	NaN	1
10p	0	0		10p	767	0	0	NaN	1	0	0	NaN	1
10q	0	0		10q	1968	0	0	NaN	1	0	0	NaN	1
11p	0	0		11p	1162	0	0	NaN	1	0	0	NaN	1
11q	0	0		11q	2133	0	0	NaN	1	0	0	NaN	1
12p	0	0		12p	804	0	0	NaN	1	0	0	NaN	1
12q	0	0		12q	2055	0	0	NaN	1	0	0	NaN	1
13q	0	0		13q	1092	0	0	NaN	1	0	0	NaN	1
14q	0	0		14q	1829	0	0	NaN	1	0	0	NaN	1
15q	0	0		15q	2082	0	0	NaN	1	0	0	NaN	1
16p	0	0		16p	1378	0	0	NaN	1	0	0	NaN	1
16q	0	0		16q	1070	0	0	NaN	1	0	0	NaN	1
17p	0	0		17p	937	0	0	NaN	1	0	0	NaN	1
17q	0	0		17q	2298	0	0	NaN	1	0	0	NaN	1
18p	-0.519	0		18p	212	0	0	NaN	1	0.25	0.25	Inf	0
18q	-0.966	0		18q	644	0	0	NaN	1	0.25	0.25	Inf	0
19p	0	0		19p	1331	0	0	NaN	1	0	0	NaN	1
19q	0	0		19q	2402	0	0	NaN	1	0	0	NaN	1
20p	0	0		20p	583	0	0	NaN	1	0	0	NaN	1
20q	0	0		20q	1092	0	0	NaN	1	0	0	NaN	1
21p	0	0		21p	92	0	0	NaN	1	0	0	NaN	1
21q	0	0		21q	750	0	0	NaN	1	0	0	NaN	1
22q	-0.521	0		22q	1258	0	0	NaN	1	0.25	0.25	Inf	0
	R0 and R8 = months 0 and 8 of dabrafenib exposure
	G-score >0.500 denotes significant amplification
	G-score <-0.500 denotes significant deletion
	Inf = z-score of Infinity. Indicates an extremely high level of gene amplification/deletion compared to the reference population.
	NaN = Not a Number. Indicates that there is insufficient data to calculate a meaningful z-score for gene amplification/deletion.
